# Open-source milligram-scale, four channel, automated protein purification system

**DOI:** 10.1101/2023.08.09.552685

**Authors:** Robert R. Puccinelli, Samia S. Sama, Caroline M. Worthington, Andreas S. Puschnik, John E. Pak, Rafael Gómez-Sjöberg

## Abstract

Liquid chromatography purification of multiple recombinant proteins, in parallel, could catalyze research and discovery if the processes are fast and approach the robustness of traditional, “one-protein-at-a-time” purification. Here, we report an automated, four channel chromatography platform that we have designed and validated for parallelized protein purification at milligram scales. The device can purify up to four proteins (each with its own single column), has inputs for up to eight buffers or solvents that can be directed to any of the four columns via a network of software-driven valves, and includes an automated fraction collector with ten positions for 1.5 or 5.0 mL collection tubes and four positions for 50 mL collection tubes for each column output. The control software can be accessed either via Python scripting, giving users full access to all steps of the purification process, or via a simple-to-navigate touch screen graphical user interface that does not require knowledge of the command line or any programming language. Using our instrument, we report milligram-scale, parallelized, single-column purification of a panel of mammalian cell expressed coronavirus (SARS-CoV-2, HCoV-229E, HCoV-OC43, HCoV-229E) trimeric Spike and monomeric Receptor Binding Domain (RBD) antigens, and monoclonal antibodies targeting SARS-CoV-2 Spike (S) and Influenza Hemagglutinin (HA). We include a detailed hardware build guide, and have made the controlling software open source, to allow others to build and customize their own protein purifier systems.
