## Supplementary material for "Open-source milligram-scale, four channel, automated protein purification system": Bill of Materials

Open-source milligram-scale, four channel, automated protein purification system
Bill Of Materials
NOTE: Part numbers of the form 3-xxxx are custom-designed. Part numbers of the form 2-xxxx correspond to modules.
Item No. (BOLD is a module)			Name	Quantity per Module	Vendor	Part number	Part Type	Link
1			Chassis	1		2-0103
	1.1		HFSB5-2040-650	4	Misumi	HFSB5-2040-650	OTS (Off-the-shelf)	https://us.misumi-ec.com/vona2/detail/110302684350/?Tab=wysiwyg_area_0&curSearch=%257b%2522field%2522%253a%2522%2540search%2522%252c%2522seriesCode%2522%253a%2522110302684350%2522%252c%2522innerCode%2522%253a%2522%2522%252c%2522sort%2522%253a1%252c%2522specSortFlag%2522%253a0%252c%2522allSpecFlag%2522%253a0%252c%2522page%2522%253a1%252c%2522pageSize%2522%253a%252260%2522%252c%252200000042737%2522…
	1.2		HFSB5-2040-225	2	Misumi	HFSB5-2040-225	OTS	https://us.misumi-ec.com/vona2/detail/110302684350/?Tab=wysiwyg_area_0&curSearch=%257b%2522field%2522%253a%2522%2540search%2522%252c%2522seriesCode%2522%253a%2522110302684350%2522%252c%2522innerCode%2522%253a%2522%2522%252c%2522sort%2522%253a1%252c%2522specSortFlag%2522%253a0%252c%2522allSpecFlag%2522%253a0%252c%2522page%2522%253a1%252c%2522pageSize%2522%253a%252260%2522%252c%252200000042737%2522…
	1.3		HFSB5-2020-530	3	Misumi	HFSB5-2020-530	OTS	https://us.misumi-ec.com/vona2/detail/110302683830/?Tab=wysiwyg_area_0&curSearch=%257b%2522field%2522%253a%2522%2540search%2522%252c%2522seriesCode%2522%253a%2522110302683830%2522%252c%2522innerCode%2522%253a%2522%2522%252c%2522sort%2522%253a1%252c%2522specSortFlag%2522%253a0%252c%2522allSpecFlag%2522%253a0%252c%2522page%2522%253a1%252c%2522pageSize%2522%253a%252260%2522%252c%252200000042737%2522…
	1.4		HFSB5-2020-287	4	Misumi	HFSB5-2020-287	OTS	https://us.misumi-ec.com/vona2/detail/110302683830/?Tab=wysiwyg_area_0&curSearch=%257b%2522field%2522%253a%2522%2540search%2522%252c%2522seriesCode%2522%253a%2522110302683830%2522%252c%2522innerCode%2522%253a%2522%2522%252c%2522sort%2522%253a1%252c%2522specSortFlag%2522%253a0%252c%2522allSpecFlag%2522%253a0%252c%2522page%2522%253a1%252c%2522pageSize%2522%253a%252260%2522%252c%252200000042737%2522…
	1.5		HBLFSDK5_b	4	Misumi	HBLFSDK5_b	OTS	https://us.misumi-ec.com/vona2/detail/110300437620/?CategorySpec=unitType%253a%253a1%250900000042732%253a%253ab%250900000042739%253a%253ae&Tab=preview&curSearch=%257b%2522field%2522%253a%2522%2540search%2522%252c%2522seriesCode%2522%253a%2522110300437620%2522%252c%2522innerCode%2522%253a%2522%2522%252c%2522sort%2522%253a1%252c%2522specSortFlag%2522%253a0%252c%2522allSpecFlag%2522%253a0%252c%2522p…
	1.6		Blind Joints	22	Misumi	HBLPBS5	OTS	https://us.misumi-ec.com/vona2/detail/110300439970/?Tab=preview&curSearch=%257b%2522field%2522%253a%2522%2540search%2522%252c%2522seriesCode%2522%253a%2522110300439970%2522%252c%2522innerCode%2522%253a%2522%2522%252c%2522sort%2522%253a1%252c%2522specSortFlag%2522%253a0%252c%2522allSpecFlag%2522%253a0%252c%2522page%2522%253a1%252c%2522pageSize%2522%253a%252260%2522%252c%2522typeCode%2522%253a%2522…
	1.7		Insertion Nuts	20	Misumi	HNTTSN5-5	OTS	https://us.misumi-ec.com/vona2/detail/110302246150/?PNSearch=HNTTSN5-5&HissuCode=HNTTSN5-5
2			Component Panel	1		2-0096
	2.1		Component Panel	1	McMaster-Carr	3-0508	Laser Cut	https://www.mcmaster.com/8492K433
	2.2		ERV001	1	Fluidic HT	ERV001-08S14	OTS	http://www.fluidicht.com/electronic-rotary-valve.html
	2.3		5 Port Manifold	1	Idex	P-154	OTS	https://www.idex-hs.com/store/peek-manifold-assembly-5-port-for-1-16-od.html
	2.4		Bulk Head Union	12	Idex	P-441N	OTS	https://www.idex-hs.com/store/bulkhead-union-assembly-peek-1-4-28.html?optionvalue=4536
	2.5		Burkert Selector Valves with Mount	3		2-0101
		2.5.1	HI_6724-299250 3/2-way Rocker Solenoid Valve with medium separation	4	Burkert	299250	OTS	https://www.burkert-usa.com/en/products/solenoid-valves/general-purpose-2-2-solenoids/299250
		2.5.2	Burkert Solenoid Holder	1		3-0510	3D Printed
		2.5.3	Burkert valve cable	4	Burkert	Type 2503	OTS	https://www.burkert-usa.com/en/products/solenoid-valves/accessories/cable-plugs/689974
	2.6		Boxer 9QX with Mount	4		2-0097
		2.6.1	Mount for Boxer 9QX - 300-000057	1		3-0057	3D Printed
		2.6.2	9QX Stepper Pump	1	Boxer Pumps	9600.76	OTS	https://box-it.boxerpumps.com/peristaltic-pumps-for-liquid/9qx/125/9qx-peristaltic-pump?c=7&number=9600.760
	2.7		Column Mount	1		2-0094
		2.7.1	1mL Column Mount	2		3-0511	3D Printed
		2.7.2	5mL Column Mount	2		3-0512	3D Printed
		2.7.3	Column Mount Holder	1		3-0513	3D Printed
		2.7.4	1mL HiTrap	2	GE	17115101	OTS
		2.7.5	5mL HiTrap	2	GE	17115201	OTS
	2.8		Tubing Mount	1		2-0093
		2.8.1	Tubing Mount Base	1		3-0514	3D Printed
		2.8.2	Tubing Mount Clamp	4		3-0515	3D Printed
	2.9		Relay Driver Stack	1		2-0100
		2.9.1	Freetronics - RELAY8	2	Freetronics	RELAY8	OTS	https://www.freetronics.com.au/products/relay8-8-channel-relay-driver-shield#.XsVuBMZlBTY
		2.9.2	Arduino Shield Mount	1		3-0516	3D Printed
	2.10		Pi Zero with Populated Protoboard	1		2-0098
		2.10.1	Raspberry Pi 3B+	1	Amazon	8541589947	OTS	https://www.amazon.com/Pzsmocn-Single-core-processor-Raspberry-pre-soldered/dp/B07B2SK3RK/ref=sr_1_48
		2.10.2	Amazon B07LG646VS Bidirectional Level Shifter	1	Amazon	B07LG646VS	OTS	https://www.amazon.com/KeeYees-Channels-Converter-Bi-Directional-Shifter/dp/B07LG646VS/ref=sr_1_2?crid=1D10C1LTTVHFS
		2.10.3	2850 - V Reg with Headers	1	Pololu	2850	OTS	https://www.pololu.com/product/2850
		2.10.4	Amazon - B01MY8TYSD - Pi Protoboard	1	Amazon	B01MY8TYSD	OTS	https://www.amazon.com/Raspberry-Prototyping-Breadboard-MakerSpot-Connector/dp/B01MY8TYSD/ref=sr_1_17
		2.10.5	3mm Spacer	4		3-0517	3D Printed
		2.10.6	16GB SD Card	1	Amazon	SDSQUAR-016G-GN6MA	OTS	https://www.amazon.com/Sandisk-Ultra-Micro-UHS-I-Adapter/dp/B073K14CVB/
	2.11		Tic with 3mm Spacer	6		2-0099
		2.11.1	Pololu tic-T500 stepper controller	1	Pololu	3135	OTS	https://www.pololu.com/product/3135
		2.11.2	3mm Spacer	2		3-0517	3D Printed
	2.12		PSU	1		2-0092
		2.12.1	Meanwell PSU	1	Digikey	1866-3332-ND	OTS	https://www.digikey.com/product-detail/en/mean-well-usa-inc/LRS-200-24/1866-3332-ND/7705026
		2.12.2	PSU Cover	1		3-0518	3D Printed
		2.12.3	Fused AC Receptacle	1	Digikey	719W-00/03	OTS	https://www.digikey.com/product-detail/en/qualtek/719W-00-03/Q202-ND/245543
		2.12.4	Fuse	1	Digikey	5ST 2.5-R	OTS	https://www.digikey.com/product-detail/en/bel-fuse-inc/5ST-2.5-R/507-1250-ND/1009022
		2.12.5	AC Receptacle	1	McMaster	8036K500	OTS	https://www.mcmaster.com/8036K5/
		2.12.6	NEMA5-15P AC Power Cord	1	Digikey	AC30UNA	OTS	https://www.digikey.com/product-detail/en/phihong-usa/AC30UNA/993-1039-ND/2384475
	2.13		Nema 17 Stepper Motor for ERV001	1	Amazon	17HS19-2004S1	OTS	https://www.amazon.com/STEPPERONLINE-Stepper-Bipolar-Connector-compatible/dp/B00PNEQKC0/ref=sr_1_3?keywords=nema17+stepper+%252224v%2522&qid=1565660516&s=gateway&sr=8-3
3			Fraction Collector	1		2-0095
	3.1		C-Beam XLarge Linear Acutator - 500mm - NO MOTOR	1	OpenBuilds	2495-Bundle	OTS	https://openbuildspartstore.com/c-beam-xlarge-linear-actuator-bundle/
	3.2		Stepper Mounting Plate	1		3-0519	3D Printed
	3.3		Stepper Spacer	2		3-0520	3D Printed
	3.4		Nema 17 Stepper Motor	1	Amazon	17HS19-2004S1	OTS	https://www.amazon.com/STEPPERONLINE-Stepper-Bipolar-Connector-compatible/dp/B00PNEQKC0/ref=sr_1_3?keywords=nema17+stepper+%252224v%2522&qid=1565660516&s=gateway&sr=8-3
	3.5		Homing Switch	1		2-0242
		3.5.1	Limit Switch Mount	1		3-0522	3D Printed
		3.5.2	Digikey D2HW-C261H micro switch	1	Digikey	D2HW-C261H	OTS	https://www.digikey.com/products/en?keywords=D2HW-C261H
	3.6		Tube Rack	1		2-0091
		3.6.1	Actuator Spacer	1		3-0523	Laser Cut	https://www.mcmaster.com/8492K433
		3.6.2	Tube Holder Base	1		3-0524	Laser Cut	https://www.mcmaster.com/8492K443
		3.6.3	50mL Conical Tube	1		89039-658	OTS
		3.6.4	1.5mL Tube Holder	1		3-0526	Laser Cut	https://www.mcmaster.com/8492K433
		3.6.5	Rack Spacer	6		3-0525	3D Printed
		3.6.6	1.5mL Eppendorf Tube	1			OTS
		3.6.7	Flow Through Stabilizer	1		3-0528	3D Printed
	3.7		Shaft Coupler	1		3-0521	3D Printed
4			Touchscreen Interface
	4.1		Display Mount	1	McMaster-Carr	3136N455	OTS	https://www.mcmaster.com/3136N455/
	4.2		VESA mounting adapter plate	1		3-0656	Laser Cut	https://www.mcmaster.com/8492K433/
	4.3		Touchscreen display	1	Amazon	B082HWF2HW	OTS	https://www.amazon.com/ELECROW-Raspberry-1920X1080p-Touchscreen-Capacitive-dp-B082HWF2HW/dp/B082HWF2HW
5			Shelf	1		3-0509	Laser Cut	https://www.mcmaster.com/8492K443
6			Power Switch	1	Arrow Electronics	AV1911P724Q04	OTS	https://www.arrow.com/en/products/av1911p724q04/te-connectivity
7			PEEK Tubing	50ft	Idex	1532L	OTS	https://www.idex-hs.com/store/peek-tubing-1-16-od-x-020-id.html?optionvalue=4333
8			PFA Tubing	50ft	Idex	1507L	OTS	https://www.idex-hs.com/store/fluidics/fluidic-connections/tubing/fluoropolymer-tubing/teflonr-pfa-tubing/pfa-tubing-natural-1-16-od-x-040-id-x-50ft.html
9			Back Pressure Regulator	4	Idex	P-790	OTS	https://www.idex-hs.com/store/bpr-assembly-5-psi-w-o-cartridge.html
10			Peristaltic Pump Tubing	5m	Boxer Pumps	9000.535	OTS	https://box-it.boxerpumps.com/tubing-by-metre/phi-1.05mm-wall/71/phi-1.0-x-3.1mm-1.05mm-wall?number=9000.535
11			PEEK Barb for Peristaltic Pump Tubing	8	Idex	P-668	OTS	https://www.idex-hs.com/store/fluidics/fluidic-connections/connectors/peristaltic-tube-connectors/barbed-connectors/thread-to-barbed-adapters/adapter-barbed-to-threaded-male-peek-for-use-with-soft-walled-tubing-each-1-4-28-flat-bottom-male-peek-for-1-16-id-tubing.html
12			Various 22-24 AWG Wire for Pi Protoboard and I2C Signal				OTS
13			Various 18 AWG Wire for Power Distribution				OTS
14			Flangeless Fittings	50	Cole Parmer	P-201	OTS	https://www.coleparmer.com/i/idex-xp-201x-flangeless-fitting-standard-knurl-black-acetal-1-16-od-tubing-1-4-28-flat-bottom-10-pk/0201495
15			T-tap wire connectors	16	Amazon	B07114RK67	OTS	https://www.amazon.com/Wire-Connectors-Solderless-Stripping-Connection/dp/B07114RK67/ref=sr_1_3?keywords=wire+t+splitter&qid=1576285792&sr=8-3
16			Bottle Storage Container	1	McMaster-Carr	6686T42	OTS	https://www.mcmaster.com/6686T42
17			M2, M3, M4, M5 stainless steel socket head screws, various lengths		McMaster-Carr		OTS
18			GL45 Bottle Cap with dual 1/4-28 Ports	12	Cole Parmer	EW-12018-00	OTS	https://www.coleparmer.com/i/cole-parmer-vaplock-solvent-delivery-cap-with-304-ss-port-thread-inserts-two-1-4-28-gl45-1-ea/1201800
19			Polycarbonate Storage Container	1	McMaster-Carr	6686T42	OTS	https://www.mcmaster.com/6686t42
